# seRNA *PAM-1* regulates skeletal muscle satellite cell activation and aging through *trans* regulation of *Timp2* expression synergistically with Ddx5

**DOI:** 10.1101/2021.10.06.463443

**Authors:** Karl Kam Hei So, Yile Huang, Suyang Zhang, Liangqiang He, Yuying Li, Xiaona Chen, Yu Zhao, Yingzhe Ding, Jiajian Zhou, Jie Yuan, Mai Har Sham, Hao Sun, Huating Wang

**Author notes:** These authors contribute equally to this paper as first authors (Karl Kam Hei So, Yile Huang). Co-correspondence, **Address correspondence to:** Huating Wang, 507A Li Ka Shing Institute of Health Sciences, Prince of Wales Hospital, The Chinese University of Hong Kong, Shatin, Hong Kong SAR, China., Hao Sun, 503, Li Ka Shing Institute of Health Sciences, Prince of Wales Hospital, The Chinese University of Hong Kong, Shatin, Hong Kong SAR, China.

## Abstract

Muscle satellite cells (SCs) are responsible for muscle homeostasis and regeneration; and lncRNAs play important roles in regulating SC activities. Here in this study, we identify *PAM-1* (Pax7 Associated Muscle lncRNA) that is induced in activated SCs to promote SC activation into myoblast cells upon injury. *PAM-1* is generated from a myoblast specific super-enhancer (SE); as a seRNA it binds with a number of target genomic loci predominantly in *trans*. Further studies demonstrate that it interacts with Ddx5 to tether *PAM-1* SE to it inter-chromosomal targets *Timp2 and Vim* to activate the gene expression. Lastly, we show that *PAM-1* expression is increased in aging SCs, which leads to enhanced inter-chromosomal interaction and target genes up-regulation. Altogether, our findings identify *PAM-1* as a previously unknown lncRNA that regulates both SC activation and aging through its *trans* gene regulatory activity.
