## Supplementary table 2 for "seRNA *PAM-1* regulates skeletal muscle satellite cell activation and aging through *trans* regulation of *Timp2* expression synergistically with Ddx5"

### Sheet: Suppl Table 2 (ChIRPseq)
Supplementary Table S2: List of PAM-1 seRNA targets in ChIRP-seq
Chr	start	end
chr1	45358293	45425735
chr1	52341189	52374266
chr1	60740966	60781052
chr1	65020745	65060993
chr1	71612626	71714741
chr1	74423360	74463187
chr1	75340018	75384023
chr1	94735239	94776585
chr1	140363250	140401961
chr1	167669716	167709964
chr10	22045070	22084339
chr10	36835086	36875103
chr10	57216812	57256125
chr10	77040707	77080862
chr10	79154431	79194519
chr10	80622935	80663183
chr10	81008250	81048498
chr10	86137104	86184672
chr10	91830904	91871152
chr10	116458061	116511181
chr10	127779151	127818650
chr10	128351001	128414892
chr11	48595744	48635992
chr11	52201545	52241231
chr11	55188362	55228354
chr11	59005871	59046119
chr11	59569301	59609265
chr11	62346283	62386531
chr11	70445488	70485664
chr11	75094331	75134390
chr11	75296752	75298860
chr11	94792996	94833015
chr11	104465627	104465967
chr11	108853011	108893182
chr11	109510102	109549090
chr11	115864562	115904810
chr11	116691800	116731680
chr11	118143403	118183333
chr12	3089859	3130105
chr12	3228813	3268063
chr12	8924958	8965206
chr12	70689560	70729787
chr12	76712053	76752301
chr12	98140640	98180845
chr12	101424657	101464905
chr13	5872645	5889001
chr13	13583847	13623888
chr13	33989926	34030133
chr13	49699212	49739460
chr13	60256516	60296200
chr13	64445263	64488433
chr13	111379664	111419810
chr14	32003216	32043464
chr14	37915080	37955227
chr14	63741507	63781481
chr14	73742728	73786342
chr15	27503438	27543368
chr15	31183262	31223230
chr15	36681246	36721494
chr15	64850861	64891074
chr15	71548322	71588526
chr15	74805406	74845654
chr15	78740021	78780258
chr15	80067543	80107468
chr15	82015417	82054730
chr15	96498451	96538274
chr16	11200561	11240809
chr16	24971901	25012074
chr16	37816215	37856073
chr16	37863460	37903699
chr16	57371517	57411765
chr16	92805545	92845703
chr17	26387164	26427390
chr17	29216959	29256741
chr17	35952248	35992496
chr17	39963452	40004825
chr17	45685227	45727478
chr17	47715606	47755854
chr17	71323743	71363991
chr17	81951113	81991342
chr18	37948358	37988606
chr18	50274686	50314884
chr18	67541802	67581219
chr18	68831675	68871917
chr19	5473714	5513962
chr19	9073109	9113332
chr19	10037236	10077484
chr19	34296034	34336282
chr19	40563057	40603259
chr19	41268565	41308813
chr19	44359325	44400687
chr19	44449465	44489713
chr19	47789327	47828281
chr2	5280236	5320474
chr2	13476288	13524323
chr2	40391453	40431701
chr2	91802910	91828176
chr2	98487161	98527415
chr2	117919042	117971352
chr2	121956589	121996837
chr2	124939142	124979360
chr2	130984843	131024302
chr2	154672662	154712885
chr2	163430993	163471015
chr2	164251515	164271166
chr2	174151876	174191995
chr3	5840319	5880561
chr3	88265279	88305340
chr3	90388865	90437868
chr3	107531147	107571395
chr3	119392446	119432648
chr3	121140469	121180613
chr3	126710228	126750435
chr3	136579203	136618547
chr3	144349513	144389761
chr3	159577437	159617518
chr4	43516091	43556339
chr4	59215153	59255046
chr4	123007186	123047434
chr4	136856183	136896024
chr4	142812162	142877671
chr5	5763016	5803200
chr5	33584631	33610978
chr5	67276092	67301730
chr5	99166172	99206387
chr5	104849313	104889472
chr5	115533320	115573446
chr5	135076999	135116124
chr5	138028044	138068292
chr5	143645356	143686414
chr5	147052535	147092783
chr6	3131379	3171616
chr6	4470627	4510743
chr6	17595644	17635739
chr6	28461795	28501993
chr6	29305347	29345601
chr6	37616109	37656254
chr6	42281504	42321752
chr6	66805523	66845733
chr6	86455102	86495350
chr6	99807859	99848102
chr6	103579098	103619331
chr6	124741044	124781211
chr6	124843872	124884062
chr6	135312299	135352491
chr6	136801063	136841290
chr6	140500181	140517376
chr7	3638241	3678465
chr7	16514643	16554817
chr7	25627204	25667421
chr7	52560471	52600622
chr7	96638033	96678216
chr7	106474285	106517523
chr7	133918806	133959054
chr7	148120792	148161040
chr7	148343885	148384133
chr7	149542231	149582145
chr7	149741796	149783324
chr8	11428441	11468546
chr8	43312475	43352716
chr8	74655651	74695899
chr8	118492762	118533000
chr8	126395781	126436029
chr8	131236498	131276746
chr9	2980421	3020675
chr9	32143016	32183206
chr9	35092915	35133159
chr9	66850684	66890761
chr9	72575466	72615714
chr9	78306735	78346982
chr9	83813209	83853407
chr9	109965954	110005433
chr9	120844473	120884727
chr9	123351024	123391270
chrX	70720327	70760850
chrX	93341949	93368133
chrX	106337046	106376945
chrX	163625193	163665419
