## Supplementary table 3 for "seRNA *PAM-1* regulates skeletal muscle satellite cell activation and aging through *trans* regulation of *Timp2* expression synergistically with Ddx5"

### Sheet: Suppl Table 3 (4C targets)
Supplementary Table S3: Genome-wide chromatin interaction regions with PAM-1 SE
Chr	start	end
chr4	88392801	88796896
chr4	94216442	94222332
chr4	73424218	73424218
chr4	131658505	131658505
chr4	107748619	107750843
chr4	125869809	125871964
chr4	85823012	85823012
chr4	94264849	94264849
chr4	53552704	53552704
chr4	86936438	86936438
chr4	63960750	63973898
chr4	40100700	40100700
chr4	59559039	59566012
chr4	86439912	86439912
chr4	120426685	120426685
chr4	88068298	88068298
chr4	75490868	75490868
chr4	86072963	86072963
chr4	10779430	10779430
chr4	88807477	88818447
chr4	98905033	98905033
chr4	15256485	15256485
chr4	37676349	37676349
chr4	29253820	29253820
chr4	81253839	81253839
chr4	27635586	27635586
chr4	111631779	111633731
chr4	27248878	27248878
chr4	144474826	144505669
chr4	128681645	128685889
chr4	110159489	110159489
chr4	119562696	119562696
chr4	92575992	92575992
chr4	87904554	87904554
chr4	72496855	72496855
chr4	107946662	107946662
chr4	88840156	88860416
chr4	95038308	95038308
chr4	95026272	95026272
chr4	11481544	11481544
chr4	94709590	94709590
chr4	89491474	89491474
chr4	89180411	89203172
chr4	83194614	83194614
chr4	14005453	14005453
chr4	86775721	86775721
chr4	89635416	89635416
chr4	65510861	65510861
chr4	33391883	33391883
chr4	74012545	74012545
chr4	77955887	77955887
chr4	97501508	97501508
chr4	92422104	92422104
chr4	71771199	71771199
chr4	73921605	73921605
chr4	41118916	41118916
chr4	87168598	87168598
chr4	133231167	133231167
chr4	67608982	67608982
chr4	120789497	120789497
chr4	48410934	48410934
chr4	89214513	89214513
chr4	89289321	89323774
chr4	93757393	93757393
chr4	140947235	140947235
chr4	83802138	83802751
chr4	73376796	73376796
chr4	84670169	84670169
chr4	91148895	91151376
chr4	78186193	78186193
chr4	116356441	116356441
chr4	88879273	88900299
chr4	30751788	30751788
chr4	93986250	93995022
chr4	97994862	97994862
chr4	117840831	117840831
chr4	9194309	9194309
chr4	32543234	32543234
chr4	87438355	87451186
chr4	34255182	34255182
chr4	99936228	99936228
chr4	103242590	103242590
chr4	134940735	134940735
chr4	98964162	98964162
chr4	63381092	63394317
chr4	122989611	122989611
chr4	104096518	104096518
chr4	89385126	89385126
chr4	69604060	69604060
chr4	92390050	92393788
chr4	22820621	22820621
chr4	56617553	56617553
chr4	87103112	87103112
chr4	108232130	108232130
chr4	109866777	109873001
chr4	88286290	88293058
chr4	66501132	66501132
chr4	32666708	32675630
chr4	14757838	14757838
chr4	25538482	25538482
chr4	70766081	70766081
chr4	13156625	13156625
chr4	15827184	15827184
chr4	48380891	48380891
chr4	70472128	70472128
chr4	97284965	97284965
chr4	148647723	148647723
chr4	130177902	130177902
chr4	81631991	81631991
chr4	58927530	58927530
chr4	111406641	111406641
chr4	110348703	110348703
chr4	80413893	80413893
chr4	92633606	92633606
chr4	81234514	81234514
chr4	93897672	93910159
chr4	83420526	83420526
chr4	26526963	26526963
chr4	29975848	29975848
chr4	85177781	85177781
chr4	147813506	147813506
chr4	91662593	91662593
chr4	91927496	91927496
chr4	34802954	34802954
chr4	87040628	87040628
chr4	93304253	93304253
chr4	87772016	87772016
chr4	7178582	7178582
chr4	127003362	127003362
chr4	126703384	126703384
chr4	47531293	47531293
chr4	140651593	140651593
chr4	12743040	12743040
chr4	94012939	94012939
chr4	10439489	10439489
chr4	44131634	44131634
chr4	77473264	77473264
chr4	71824074	71824074
chr4	112269902	112269902
chr4	68448496	68448496
chr4	103789873	103789873
chr4	126606454	126606454
chr4	90338623	90338623
chr4	106483789	106483789
chr4	113609042	113609042
chr4	88156432	88168179
chr4	88101238	88101238
chr4	93713176	93713176
chr4	107048934	107048934
chr4	114096332	114105474
chr4	59963639	59963639
chr4	100873896	100873896
chr4	77656667	77656667
chr4	14986146	14986146
chr4	102236885	102236885
chr4	64829705	64829705
chr4	15041317	15041317
chr4	93355004	93355004
chr4	104991700	104991700
chr4	5655379	5655379
chr4	27348177	27372676
chr4	99228982	99228982
chr4	90419978	90419978
chr4	54379600	54379600
chr4	87732432	87732432
chr4	64253815	64267053
chr4	106014628	106014628
chr4	18056760	18056760
chr4	86510517	86510517
chr4	128613095	128613095
chr4	54649594	54649594
chr4	89153392	89154050
chr4	9720672	9720672
chr4	4845911	4845911
chr4	76788512	76788512
chr4	84415213	84415213
chr4	97966686	97966686
chr4	120605885	120620291
chr4	92988668	93008452
chr4	74109578	74109578
chr4	85436628	85436628
chr4	37576009	37576009
chr4	44536445	44536445
chr4	86498311	86498311
chr4	108271769	108271769
chr4	41400162	41400162
chr4	64375960	64375960
chr4	83174596	83174596
chr4	87713833	87713833
chr4	63849416	63849416
chr4	98193959	98193959
chr4	71554972	71554972
chr4	126987577	126987577
chr4	95953067	95953067
chr4	141041361	141041361
chr4	92347170	92347170
chr4	123083898	123083898
chr4	132096841	132096841
chr4	98865938	98865938
chr4	122752512	122752512
chr4	46125147	46125147
chr4	45894534	45894534
chr4	98471718	98471718
chr4	108599892	108599892
chr4	62105994	62105994
chr4	33295437	33295437
chr4	10702107	10702107
chr4	47776271	47776271
chr4	94095029	94114916
chr4	86211246	86211246
chr4	51567144	51567144
chr4	119287269	119287269
chr4	14609547	14609547
chr4	35529479	35529479
chr4	37255170	37255774
chr4	5035175	5035175
chr4	94474971	94474971
chr4	89364388	89364388
chr4	106944798	106944798
chr4	86167102	86167102
chr4	138664948	138664948
chr4	142179519	142179519
chr4	118707908	118707908
chr4	102929173	102929173
chr4	124877142	124877142
chr4	3331439	3331439
chr4	83367796	83367796
chr4	41295178	41295178
chr4	87082590	87082590
chr4	63727417	63727417
chr4	88242352	88242352
chr4	89241762	89254933
chr4	98397001	98412955
chr4	22208429	22208429
chr4	56472923	56472923
chr4	89831929	89831929
chr4	123799311	123799311
chr4	98766754	98766754
chr4	104391582	104391582
chr4	124901678	124901678
chr4	53049764	53049764
chr4	108745978	108745978
chr15	52854965	52854965
chr14	66930463	66930463
chr1	151736220	151736220
chrX	104521169	104521169
chr2	55211196	55211196
chr11	64135916	64135916
chr19	60667370	60667370
chr15	7567608	7567608
chr18	70443568	70443568
chr15	5241532	5241532
chr7	105211166	105211166
chr15	81211945	81211945
chr6	103908766	103908766
chr12	88698377	88698377
chr1	34391315	34391315
chr5	74209140	74209140
chr11	103487775	103487775
chr8	71760417	71760417
chr13	11616229	11616229
chr11	26423455	26423455
chr10	104592871	104592871
chr19	37809360	37809360
chr11	21339125	21339125
chr12	54598619	54598619
chr11	80267886	80267886
chr11	41546211	41546211
chr15	102341994	102341994
chr3	63363380	63363380
chr17	22755957	22755957
chr1	45319362	45319362
chr13	43059598	43059598
chr12	117484068	117486500
chr6	52200425	52200425
chr8	41051977	41051977
chr19	37051814	37051814
chr14	29033297	29033297
chr2	107131237	107131237
chr7	46703101	46703101
chr7	74855768	74855768
chr2	118924331	118924331
chr2	89156082	89156082
chrX	63833451	63833451
chr18	65439324	65439324
chr9	83593004	83593004
chr3	145567865	145567865
chr18	19251313	19251313
chr10	67635796	67635796
chr12	70540378	70540378
chr1	90411421	90411421
chr6	103394213	103394213
chr8	109356968	109356968
chr5	86314041	86314041
chr17	87042760	87042760
chr10	115730767	115730767
chr14	35485260	35485260
chr15	89756870	89756870
chr9	47046244	47046244
chr2	166727938	166727938
chr2	166751274	166751274
chr11	78593078	78593078
chr1	172570624	172570624
chr2	166892361	166892361
chr2	65938309	65938309
chr6	8167436	8167436
chr3	148262336	148262336
chr1	98161668	98161668
chrX	101191199	101191199
chr12	110339051	110339051
chr8	73563969	73563969
chr12	97101884	97101884
chr14	121894453	121894453
chr17	92463488	92463488
chr8	11439276	11439276
chrX	142420125	142420125
chr15	6799567	6800484
chr2	65470100	65470100
chr6	149332993	149332993
chr5	135434619	135434619
chr19	41197812	41197812
chr3	35858309	35858309
chr10	100024934	100024934
chr14	120779593	120779593
chr17	21878788	21878788
chr9	114777410	114777410
chr12	87029481	87029481
chr1	181510233	181510233
chr1	53406473	53406473
chr8	99040320	99040320
chr3	151666545	151666545
chr5	46606486	46606486
chr7	108450671	108450671
chr11	81633642	81633642
chr11	117521993	117521993
chr1	167908768	167908768
chr17	12271528	12271528
chr14	77158795	77158795
chr14	118537227	118537227
chr14	22081985	22081985
chr6	93735233	93735233
chr14	69259836	69259836
chr2	74624810	74624810
chr5	123867573	123867573
chr3	152096205	152096205
chr1	11002261	11002261
chr14	32505542	32505542
chr19	29204298	29204298
chr12	100021211	100021211
chr11	91532678	91532678
chr13	16887279	16887279
chr11	53105879	53105879
chr12	73598348	73598348
chr7	19933063	19933063
chr11	119919192	119919192
chrX	93511242	93511242
chr8	86493363	86493363
chr13	36227290	36227290
chr1	27879566	27889852
chr1	159325972	159325972
chrX	99000620	99000620
chr7	116426694	116426694
chr2	43295439	43295439
chr11	60870861	60870861
chr15	15528460	15528460
chr3	3560900	3560900
chr7	136576089	136576089
chr3	129597864	129597864
chr9	113839824	113839824
chr7	152040715	152040715
chr10	124089242	124089242
chrX	147736349	147736349
chr17	43805331	43805331
chr3	121759732	121759732
chr2	5130425	5130425
chr14	56258381	56258381
chr3	115417959	115417959
chr9	25506729	25506729
chr12	9756081	9756081
chrX	93793842	93793842
chr10	30670340	30670340
chr8	59974164	59974164
chr19	10136282	10136282
chr18	31985254	31985254
chrX	22866432	22866432
chr1	93831278	93831278
chr13	39055800	39055800
chr10	128429842	128429842
chr9	15966800	15966800
chr18	43446342	43446342
chr17	37091675	37091675
chr9	65815142	65815142
chr5	5655057	5655057
chr2	7859343	7859343
chr2	170203050	170203050
chr1	82222939	82222939
chr11	121437473	121437473
chr7	69818674	69818674
chr2	11588411	11588411
chr10	98513966	98513966
chr10	118452072	118452072
chr2	103988027	103988027
chr14	121692099	121692099
chr6	76376769	76376769
chr1	196869712	196869712
chrX	97918709	97918709
chr15	54191666	54191666
chrX	18643988	18643988
chr6	140056898	140056898
chr6	49972175	49972175
chr19	12149518	12149518
chr10	28566624	28566624
chr15	75470127	75470127
chr6	144940145	144940145
chr3	76754260	76754260
chr5	72287092	72287092
chr6	54274045	54274045
chr12	37720972	37720972
chr3	9435175	9435175
chr16	19002521	19002521
chr15	92273323	92273323
chr1	80591835	80591835
chr16	51716939	51716939
chr17	84914951	84914951
chr11	37098395	37098395
chr13	21713747	21713747
chr3	146131773	146131773
chrX	75936820	75936820
chr17	53132991	53132991
chr8	50077636	50077636
chr2	55307084	55311365
chr13	63574454	63574454
chr3	66300961	66300961
chr15	9199564	9199564
chr2	123963611	123963611
chr19	56118126	56118126
chr5	97739364	97739364
chr2	143943012	143943012
chr18	50167634	50167634
chr5	131217304	131217304
chrX	81112044	81112044
chr3	151079702	151079702
chr2	73524990	73524990
chr6	13646986	13646986
chr17	50380241	50380241
chr10	124863630	124863630
chr14	59210584	59210584
chr2	38164975	38164975
chr2	42182306	42182306
chr16	54601621	54601621
chr10	46811133	46811133
chr10	124485971	124485971
chr13	75438538	75438538
chr13	61917578	61917578
chr2	163150231	163150231
chr8	56004381	56004381
chr15	64883643	64883643
chr3	72221797	72221797
chr10	22920825	22920825
chr3	14994845	14994845
chr3	105062330	105062330
chr2	63253082	63253082
chr14	11216702	11216702
chr6	40791048	40791048
chr10	6897085	6897085
chr13	33243078	33243078
chr3	48958804	48958804
chr17	37175143	37175143
chr5	118797673	118797673
chr5	133038778	133038778
chr2	28684571	28684571
chr7	87481304	87481304
chr10	90436310	90436310
chr10	58015778	58015778
chr12	82503241	82503241
chr3	80163458	80163458
chr1	184917443	184917443
chr16	48214510	48214510
chr13	22149778	22149778
chr1	24581508	24581508
chr18	45820490	45820490
chr8	94932654	94932654
chr2	97431946	97431946
chr1	152420169	152420169
chr3	15426449	15426449
chr17	37573677	37573677
chr9	78897341	78897341
chr2	75244563	75244563
chr3	129016053	129016053
chr2	149717814	149717814
chr5	65443612	65443612
chr1	21927445	21927445
chr6	44085635	44085635
chr1	63317763	63317763
chr1	146815631	146815631
chr1	20463934	20463934
chr12	78110229	78110229
chr1	20665001	20665001
chr2	135610583	135610583
chr11	88741883	88741883
chr6	46064598	46064598
chr13	37274259	37274259
chr1	145783607	145783607
chr6	136451822	136451822
chr10	47719294	47719294
chr8	85853318	85853318
chr10	127880453	127880453
chr15	94090566	94090566
chr14	15062043	15062043
chrX	49289991	49289991
chrX	106700760	106700760
chr9	63218297	63218297
chr9	114604163	114604163
chr7	96284168	96284168
chr2	117567406	117567406
chr14	77413177	77413177
chr8	51759733	51759733
chr13	20678942	20678942
chr10	115195954	115195954
chr5	56728179	56728179
chr8	35544500	35544500
chr13	109692645	109692645
chr16	72341978	72341978
chr8	98725657	98725657
chr14	66771548	66771548
chr3	134311206	134311206
chr15	25943249	25943249
chrX	20955968	20955968
chrX	69201852	69201852
chr1	194108521	194108521
chr10	16428000	16428000
chr17	86655801	86655801
chr10	82592866	82592866
chr1	90341919	90341919
chr3	26566306	26566306
chr2	168257627	168257627
chr5	123333577	123333577
chr6	29505040	29505040
chr3	124991603	124991603
chr2	35747532	35747532
chrX	75995366	75995366
chr1	121703257	121703257
chr7	92066466	92066466
chr14	21629886	21629886
chr14	12133755	12133755
chr6	47548989	47548989
chr2	44778912	44778912
chr17	49599526	49599526
chr7	134816134	134816134
chr9	72317239	72317239
chr16	77558240	77558240
chr9	13538393	13548954
chr6	136068935	136068935
chr7	74258137	74258137
chr5	84374001	84374001
chr6	96780533	96780533
chr15	32348718	32348718
chr16	82767262	82767262
chr2	122301239	122301239
chr8	63947801	63947801
chr1	43608458	43608458
chrX	72454182	72454182
chrX	89622805	89622805
chr11	113622644	113622644
chrX	20053147	20053147
chr1	49842621	49842621
chr15	28332018	28332018
chr16	65853945	65853945
chr1	42890589	42890589
chrX	110785264	110785264
chr10	108223140	108223140
chr1	12056867	12056867
chr15	81874631	81874631
chr8	54023454	54023454
chr11	99879505	99879505
chr15	37047845	37047845
chr8	23065049	23065049
chr6	37941795	37941795
chr11	66074283	66074283
chr18	13490413	13490413
chr10	62299418	62299418
chr9	101941292	101941292
chr6	77311584	77311584
chr5	65072645	65072645
chr7	146122121	146122121
chr11	36569495	36569495
chr11	55319831	55319831
chr7	146802557	146802557
chr3	57898406	57898406
chr2	127327050	127327050
chr13	16093859	16093859
chrX	55117297	55117297
chrX	139479255	139479255
chr1	87617441	87617441
chr13	102443459	102443459
chr3	32610697	32610697
chr14	9756499	9756499
chr6	11980170	11980170
chrX	137830555	137830555
chr2	158370705	158370705
chr8	97591314	97591314
chr10	14126201	14126201
chr12	91402803	91402803
chrX	74772605	74772605
chr11	116049077	116049077
chr13	50541883	50541883
chr13	17634121	17634121
chr6	109246648	109246648
chr8	125559189	125559189
chr16	40461962	40461962
chr15	41931517	41931517
chr11	87411462	87411462
chr2	103754642	103754642
chr11	62967292	62967292
chr3	70410867	70410867
chr5	5713165	5713165
chr11	47849708	47849708
chr14	99393282	99393282
chr7	66535162	66535162
chr5	66624833	66624833
chr11	3073173	3073173
chr12	26337173	26337173
chr12	83495485	83495485
chr14	122475951	122475951
chr5	48446504	48446504
chr1	194867870	194867870
chr11	114452237	114452237
chr5	97865350	97865350
chr5	33133141	33133141
chr11	76585565	76585565
chr1	167431082	167431082
chr3	48114547	48114547
chr5	149481356	149481356
chr10	82222270	82222270
chr17	51008467	51008467
chr17	58139333	58139333
chr17	74650127	74650127
chr2	20538949	20538949
chr6	21972063	21972063
chr7	114309371	114309371
chr11	73134018	73134018
chr10	40154759	40154759
chr17	70457378	70457378
chr19	36028941	36028941
chr8	114035967	114035967
chr15	29841934	29841934
chr3	142080293	142080293
chr3	95610355	95610355
chr7	104735778	104735778
chr8	66009760	66009760
chr2	107121051	107121051
chr11	78849878	78849878
chr2	111094185	111094185
chrX	53975460	53975460
chr7	133492824	133492824
chr12	115087540	115087540
chr10	18922331	18922331
chr10	70540088	70540088
chr18	5345856	5345856
chrX	147084823	147084823
chr11	54355215	54355215
chr11	74792401	74792401
chr1	74267959	74267959
chr13	65404349	65404349
chr12	88374922	88374922
chr14	49418753	49418753
chr17	47988444	47988444
chr2	53748300	53748300
chr5	106090214	106090214
chr18	57438477	57438477
chr1	39607873	39607873
chr19	37586760	37586760
chr2	39740590	39740590
chr3	138666543	138666543
chr8	48257820	48257820
chr18	51168282	51168282
chr18	81768412	81768412
chr1	107938153	107938153
chr11	18093832	18093832
chrX	163438923	163438923
chr15	78547763	78547763
chr10	57943938	57956240
chr9	113911108	113911108
chr10	67406800	67406800
chr15	57948600	57948600
chr16	60939352	60939352
chr3	109559467	109559467
chr5	133090473	133090473
chr10	5609050	5609050
chr1	43098730	43098730
chr5	37994124	37994124
chr2	149162404	149162404
chr12	97146974	97146974
chr15	57826470	57826470
chr19	44881985	44881985
chr11	116271529	116271529
chr14	81826945	81826945
chr9	16794626	16794626
chr11	6511758	6511758
chr17	29699120	29699120
chrX	126959504	126959504
chr16	16031269	16031269
chr16	56775672	56775672
chr7	14450443	14450443
chr2	156467557	156467557
chr8	60530741	60530741
chr9	115026064	115026064
chr11	20757916	20757916
chr15	57518130	57518130
chr12	77035741	77035741
chr1	139202606	139202606
chr10	17414449	17414449
chr11	110067987	110067987
chr2	169953615	169953615
chr9	90142048	90142048
chr11	48542657	48542657
chr12	79646006	79646006
chr17	43594845	43594845
chr12	62567999	62567999
chr15	31065654	31065654
chr11	103556441	103556441
chr15	23317018	23317018
chrX	72511222	72511222
chr2	22740095	22740095
chr11	74352174	74352174
chr15	51069995	51069995
chr15	62626617	62626617
chr8	67375756	67375756
chrX	8177735	8177735
chr6	86623957	86623957
chr3	107349245	107349245
chr6	149362154	149362154
chr10	69930949	69930949
chr2	89521808	89521808
chrX	128834772	128834772
chr10	42905536	42905536
chr1	114674740	114674740
chr3	12316905	12316905
chr14	52406970	52406970
chr8	92306663	92306663
chr13	77632755	77632755
chr6	34528454	34528454
chr6	87409211	87409211
chr15	67752790	67752790
chrX	36286737	36286737
chr5	145495337	145496520
chr2	135019055	135019055
chr10	19032632	19032632
chr6	6212372	6212372
chr17	57730858	57730858
chr13	51042271	51042271
chr9	108190214	108190214
chr14	74505433	74505433
chr16	71720843	71720843
chr2	13571299	13571299
chr3	13593121	13593121
chr1	159566524	159568788
chr11	88316626	88316626
chr15	70618684	70618684
chr10	106040434	106040434
chrX	10737798	10737798
chr2	66555213	66555213
chr6	105583247	105583247
chr7	4125696	4125696
chr8	40876163	40876163
chr14	78052049	78052049
chr14	124746796	124746796
chr17	40477699	40477699
chr1	91796633	91796633
chr2	151854961	151854961
chr5	8272985	8272985
chr17	36862153	36862153
chr7	140097164	140097164
chr8	24005236	24005236
chr16	14167013	14167013
chr12	55071885	55071885
chr1	139163718	139163718
chr10	37253243	37253243
chr1	18483367	18483367
chr1	132401997	132401997
chr3	130983624	130983624
chr3	134714593	134714593
chr5	17030695	17030695
chr13	52828373	52828373
chr16	94459469	94459469
chr5	116214926	116214926
chr9	47264541	47264541
chr6	75728838	75728838
chr9	112957950	112957950
chr3	59860400	59860400
chr7	55711736	55711736
chr10	53731611	53731611
chrX	55208301	55208301
chr2	72156963	72156963
chr3	44311850	44311850
chr6	5730208	5730208
chr15	25566283	25566283
chr3	152895309	152895309
chr6	8605188	8605188
chrX	164326439	164326439
chr7	75288248	75288248
chr12	71808901	71808901
chr11	79808366	79808366
chr11	118195529	118195529
chr8	80001532	80001532
chr12	32737283	32737283
chr8	93453391	93453391
chr9	64844019	64844019
chr5	74521180	74521180
chr6	127111326	127111326
chr2	136776386	136776386
chr5	36898130	36898130
chr11	13778687	13778687
chr11	56724031	56724031
chr17	80782957	80782957
chr13	115120510	115120510
chr14	45048629	45048629
chr16	49732839	49732839
chr15	18866903	18866903
chr15	46073000	46073000
chr16	94093037	94093037
chr13	15410937	15410937
chr13	43513240	43513240
chr3	51576291	51576291
chr3	158502319	158502319
chr13	79487795	79487795
chr6	87865240	87868165
chr10	94715008	94715008
chr3	88102599	88102599
chr5	123518459	123518459
chr6	135017914	135017914
chr11	88151940	88151940
chr2	10729643	10729643
chr2	93361655	93361655
chr10	37799801	37799801
chr11	33088769	33088769
chr17	56699253	56699253
chr19	32252932	32252932
chrX	125513879	125513879
chr13	81503862	81503862
chr12	7369690	7369690
chr13	106732166	106732166
chr18	34642341	34642341
chr2	73969351	73969351
chr3	68966655	68966655
chr12	70803558	70803558
chr17	9965831	9965831
chr17	55449511	55449511
chr5	93219748	93219748
chr10	58140370	58140370
chr10	120048613	120048613
chrX	138904240	138904240
chrX	154193342	154193342
chr5	16561045	16561045
chr5	69098945	69098945
chr10	91120128	91120128
chr5	55588620	55588620
chr6	9984455	9984455
chr2	59554310	59554310
chr9	40798230	40798230
chr10	77047294	77047294
chr17	57257369	57257369
chr12	33441703	33442228
chr2	77435345	77435345
chr3	157219568	157219568
chr1	88364691	88364691
chr5	13281335	13281335
chr10	89776996	89776996
chr13	23975059	23975059
chr15	54145455	54145455
chr7	59139204	59139204
chr12	119869700	119869700
chrX	129219156	129219156
chr3	36614484	36614484
chr10	27478860	27478860
chr15	47021740	47021740
chr16	20183749	20183749
chr19	6033508	6033508
chr19	50764631	50764631
chr1	18709727	18709727
chr2	33114430	33114430
chr5	20852996	20852996
chr5	126968201	126968201
chr9	53362325	53362325
chr17	60122697	60122697
chr5	91098841	91098841
chr6	37669953	37669953
chr6	82491125	82491125
chr10	129152953	129152953
chr1	23793488	23793488
chr8	111511942	111511942
chr11	59601344	59601344
chr14	21280098	21280098
chr19	53566708	53566708
chr5	53193042	53193042
chr10	37735645	37735645
chr10	61442365	61442365
chr15	46762139	46762139
chrX	11185485	11185485
chr7	79903378	79903378
chr13	50270783	50270783
chr8	123527530	123527530
chr16	76192887	76192887
chr11	108233909	108233909
chr1	65484085	65484085
chr6	12349594	12349594
chr9	55795163	55795163
chr9	60297909	60297909
chr12	3385725	3385725
chr16	48512919	48512919
chr18	26345826	26345826
chr3	79774007	79774007
chr3	121474909	121474909
chr5	115815443	115815443
chr6	110747360	110748341
chr10	27420050	27420050
chr14	99697583	99697583
chr10	6541941	6541941
chr10	52231527	52231527
chr16	26147503	26147503
chr5	51380451	51380451
chr8	26140888	26140888
chr16	36428782	36428782
chr5	36703236	36703236
chr5	64992688	64992688
chr9	92332091	92332091
chr9	106457504	106457504
chr13	52512964	52512964
chr16	56437052	56437052
