## Supplementary table 4 for "seRNA *PAM-1* regulates skeletal muscle satellite cell activation and aging through *trans* regulation of *Timp2* expression synergistically with Ddx5"

### Sheet: Biotin labelled probes
Supplementary Table S4: Oligos used in the study
PAM-1 #1	5'-GCCAGAAAGAATGGATGACT-3' Biotin
PAM-1 #2	5'-GCATTTTCAGTGGGATCACA-3' Biotin
PAM-1 #3	5'-ACCTGCCATCTGCTATCAAA-3' Biotin
PAM-1 #4	5'-TCTTCACAAACCCTCATGAT-3' Biotin
PAM-1 #5	5'-ACAAGTACTTCAGCTCCATG-3' Biotin
PAM-1 #6	5'-GTTCTGATATGTAAGCTCCT-3' Biotin

### Sheet: PAM-1 overexpression plasmid
Supplementary Table S4: Oligos used in the study
	PAM-1 overexpresion plasmid
HindIII	CCCAAGCTTTTTCTCCTAGGCAAATGGCCT
KpnI	CGGGGTACCAAATAGGGATAAAACATAATTTGGTC

### Sheet: siRNA
Supplementary Table S4: Oligos used in the study
	PAM-1 siRNA#1
Top	5’- GGCCUGAAUAUCAUGAAGUTT dTdT -3’
Bottom	5’- ACUUCAUGAUAUUCAGGCCTT dTdT -3’
	PAM-1 siRNA#2
Top	5’- CUCUGAUACAUUGUUAGUATT dTdT -3’
Bottom	5’- UACUAACAAUGUAUCAGAGTT dTdT -3’
	Ddx5 siRNA#1
Top	5’- CAGUAAAGUUUUCGGGUUA dTdT -3’
Bottom	5’- TAACCCGAAAACTTTACTG dTdT -3’
	Ddx5 siRNA#2
Top	5’- AAAUAAGACCUGAUAGGCA dTdT -3’
Bottom	5’- TGCCTATCAGGTCTTATTT dTdT -3’
	siNC
Top	5'- GCUGACCCUGAAGUUCAUC dTdT -3'
Bottom	5'- GAUGAACUUCAGGGUCAGC dTdT -3'

### Sheet: CRISPRCas9 gRNA
Supplementary Table S4: Oligos used in the study
	PAM-1 KO #1 gRNA1
Top	5'-CACCGTCTTCACCCCACGGCTTGGC-3'
Bottom	5'-AAACGCCAAGCCGTGGGGTGAAGAC-3'
	PAM-1 KO #1 gRNA2
Top	5'-CACCGAGGGGGCCAATTAGGTGTCC-3'
Bottom	5'-AAACGGACACCTAATTGGCCCCCTC-3'
	PAM-1 KO #2 gRNA1
Top	5'-CACCGTGCTCACTCTTCCAATGTTC-3'
Bottom	5'-AAACGAACATTGGAAGAGTGAGCAC-3'
	PAM-1 KO #2 gRNA2
Top	5'-CACCGACGTTGTTCCAAGTTGATTA-3'
Bottom	5'-AAACTAATCAACTTGGAACAACGTC-3'

### Sheet: 3C qRT-PCR
Supplementary Table S4: Oligos used in the study
PAM-1 (bait)	5'-TTCCTACTGACTGGCTTCCA-3'
Timp2 #1	5'-TGTAGTTGTGGCAGTGAACA-3'
Timp2 #2	5'-CCCGACTGCTCTTCCGAA-3'
Timp2 #3	5'-AGAGTTTAGCCAGGCAATGTG-3'
Timp2 #4	5'-CTCTCAGGAAGCTCAGGGTC-3'
Vim #1	5'-TTCTCAGGGCTGTCATTGGT-3'
Vim #2	5'-CTGAGACCCTGAGATCCTGG-3'
Vim #3	5'-GGAAGTGAAAGATCTTGCCAAC-3'
Vim #4	5'-CCCTTGCAATGGTCTGTGAG-3'

### Sheet: 4C-seq
Supplementary Table S4: Oligos used in the study
	Primer for inverse PCR in 4C-seq
Forward	5'-GATCGGAAGAGCACACGTCTGAACTCCAGTCACGCCAATATCTCGTATGCCGTCTTCTGCTTGCTCACCAGACACCAGAGCTT-3'
Reverse	5'-AATGATACGGCGACCACCGAGATCTACACTCTTTCCCTACACGACGCTCTTCCGATCTGCTGTAATAATGATTGGGTTGGC-3'

### Sheet: qRT-PCR
Supplementary Table S4: Oligos used in the study
	PAM-1
Forward	5'- GTCCTCAAGCACGCTCTTTC -3'
Reverse	5'- GTTCAAGTGGGTGCCTTCTG -3'
	Xist
Forward	5'- GCCTCTGATTTAGCCAGCAC -3'
Reverse	5'- GCAACCCCAGCAATAGTCAT -3'
	Malat1
Forward	5'- TTTGCATTGGACTTGAGCTG -3'
Reverse	5'- TGGCTCCTCAGTCCTTCCTA -3'
	Gapdh
Forward	5'- TCGGTGTGAACGGATTTG -3'
Reverse	5'- GGTCTCGCTCCTGGAAGA -3'
	Timp2
Forward	5'- GCAATTTCCAAATCGCTGCC -3'
Reverse	5'- TCGGCTTGCTGACTTTCAAC -3'
	Vim
Forward	5'- CGCTTTGCCAACTACATCGA -3'
Reverse	5'- CCTCCTGCAATTTCTCTCGC -3'
	Ddx5
Forward	5'- AAGAGTCAGCAGGAACGTGA -3'
Reverse	5'- CTGTTTTGGTACTGCGAGCA -3'
	18S
Forward	5'- GTAACCCGTTGAACCCCATT -3'
Reverse	5'- CCATCCAATCGGTAGTAGCG -3'
